# Inference of tumor cell-specific transcription factor binding from cell-free DNA enables tumor subtype prediction and early detection of cancer

**DOI:** 10.1101/456681

**Authors:** Peter Ulz, Samantha Perakis, Qing Zhou, Tina Moser, Jelena Belic, Isaac Lazzeri, Albert Wölfler, Armin Zebisch, Armin Gerger, Gunda Pristauz, Edgar Petru, Brandon White, Charles E.S. Roberts, John St. John, Michael G. Schimek, Jochen B. Geigl, Thomas Bauernhofer, Heinz Sill, Christoph Bock, Ellen Heitzer, Michael R. Speicher

## Abstract

Deregulation of transcription factors (TFs) is an important driver of tumorigenesis. We developed and validated a minimally invasive method for assessing TF activity based on cell-free DNA sequencing and nucleosome footprint analysis. We analyzed whole genome sequencing data for >1,000 cell-free DNA samples from cancer patients and healthy controls using a newly developed bioinformatics pipeline that infers accessibility of TF binding sites from cell-free DNA fragmentation patterns. We observed patient-specific as well as tumor-specific patterns, including accurate prediction of tumor subtypes in prostate cancer, with important clinical implications for the management of patients. Furthermore, we show that cell-free DNA TF profiling is capable of early detection of colorectal carcinomas. Our approach for mapping tumor-specific transcription factor binding *in vivo* based on blood samples makes a key part of the noncoding genome amenable to clinical analysis.
