## Supplemental Table 1 for "Inference of tumor cell-specific transcription factor binding from cell-free DNA enables tumor subtype prediction and early detection of cancer"

### Sheet: Sheet2
GTRDName	GeneSymbol	MaxSamples	BindingSites	LambertIsTF?	LambertDBD	LambertAssessment
ADNP	ADNP	5	4020	Yes	Homeodomain	Likely to be sequence specific TF
AEBP2	AEBP2	5	2029	Yes	C2H2 ZF	Likely to be sequence specific TF
AhR	AHR	20	100292	Yes	bHLH	Known motif
Androgen	AR	905	1220969	Yes	Nuclear receptor	Known motif
AP-2A	TFAP2A	24	120417	Yes	AP-2	Known motif
AP-2C	TFAP2C	50	230901	Yes	AP-2	Known motif
AP-4	TFAP4	26	182746	Yes	bHLH	Known motif
ARID1A	ARID1A	4	3061	NA	NA	NA
ARID1B	ARID1B	4	5698	NA	NA	NA
ARID2	ARID2	4	2205	Yes	ARID/BRIGHT; RFX	Likely to be sequence specific TF
ARID3A	ARID3A	5	12934	Yes	ARID/BRIGHT	Known motif
ARID3B	ARID3B	8	2538	Yes	ARID/BRIGHT	Inferred motif
ARID4B	ARID4B	6	45545	NA	NA	NA
Arnt	ARNT	12	198763	Yes	bHLH	Known motif
ArntL	ARNTL	26	23871	Yes	bHLH	Known motif
ASH-1	ASCL1	51	236571	Yes	bHLH	Known motif
ASH-2	ASH2L	11	42213	NA	NA	NA
ATF-1	ATF1	17	60923	Yes	bZIP	Known motif
ATF-2	ATF2	14	42870	Yes	bZIP	Known motif
ATF-3	ATF3	50	127426	Yes	bZIP	Known motif
ATF-4	ATF4	21	47979	Yes	bZIP	Known motif
ATF-5	ATF5	3	2456	Yes	bZIP	Known motif
ATF-6A	ATF6	4	2205	Yes	bZIP	Known motif
ATRX	ATRX	9	3742	NA	NA	NA
B-ATF	BATF	24	83689	Yes	bZIP	Known motif
B-ATF-3	BATF3	5	10344	Yes	bZIP	Known motif
B-Myb	MYBL2	11	17973	NA	NA	NA
BACH1	BACH1	8	7966	Yes	bZIP	Known motif
BACH2	BACH2	27	10903	Yes	bZIP	Known motif
BARX-1	BARX1	4	1615	Yes	Homeodomain	Known motif
BARX-2	BARX2	4	2210	Yes	Homeodomain	Known motif
BCL-3	BCL3	63	68428	NA	NA	NA
BCL11A	BCL11A	19	58267	Yes	C2H2 ZF	Known motif
BCL6	BCL6	28	87911	Yes	C2H2 ZF	Known motif
C-EBPA	CEBPA	46	246047	Yes	bZIP	Known motif
C-EBPB	CEBPB	212	897418	Yes	bZIP	Known motif
C-EBPD	CEBPD	17	53840	Yes	bZIP	Known motif
C-EBPG	CEBPG	14	69398	Yes	bZIP	Known motif
c-Ets-1	ETS1	116	289447	NA	NA	NA
c-Ets-2	ETS2	4	1393	NA	NA	NA
c-Fos	FOS	50	233287	Yes	bZIP	Known motif
c-Jun	JUN	122	273832	Yes	bZIP	Known motif
c-Maf	MAF	16	48637	Yes	bZIP	Known motif
c-Myb	MYB	28	109368	Yes	Myb/SANT	Known motif
c-Myc	MYC	505	650750	Yes	bHLH	Known motif
CDX-2	CDX2	16	25506	Yes	Homeodomain	Known motif
CLOCK	CLOCK	7	55466	Yes	bHLH	Known motif
COUP-TFI	NR2F1	9	20246	NA	NA	NA
COUP-TFII	NR2F2	38	104608	NA	NA	NA
CREB	CREB1	110	163200	Yes	bZIP	Known motif
CREB-3L4	CREB3L4	4	3383	Yes	bZIP	Known motif
CREM	CREM	17	72471	Yes	bZIP	Known motif
CTCF	CTCF	1577	783670	Yes	C2H2 ZF	Known motif
CTCFL	CTCFL	42	73409	Yes	C2H2 ZF	Known motif
Cux-1	CUX1	19	3231	Yes	CUT; Homeodomain	Known motif
DBP	DBP	4	1256	Yes	bZIP	Known motif
DEAF1	DEAF1	5	2622	Yes	SAND	Inferred motif
DEC1	DEC1	17	56982	NA	NA	NA
DLX-1	DLX1	5	7640	Yes	Homeodomain	Known motif
DLX-2	DLX2	3	3803	Yes	Homeodomain	Known motif
DLX-4	DLX4	4	1929	Yes	Homeodomain	Known motif
DMAP1	DMAP1	6	20460	NA	NA	NA
DMRT1	DMRT1	3	1338	Yes	DM	Known motif
DNMT3A	DNMT3A	7	2735	NA	NA	NA
DNMT3B	DNMT3B	11	10347	NA	NA	NA
Dp-1	TFDP1	19	17276	NA	NA	NA
DUX4	DUX4	8	37165	Yes	Homeodomain	Known motif
E2A	TCF3	31	105468	NA	NA	NA
E2F-1	E2F1	153	212731	Yes	E2F	Known motif
E2F-2	E2F2	3	4322	Yes	E2F	Known motif
E2F-3	E2F3	5	10794	Yes	E2F	Known motif
E2F-4	E2F4	26	30121	Yes	E2F	Known motif
E2F-5	E2F5	5	3320	Yes	E2F	Known motif
E2F-6	E2F6	34	85585	Yes	E2F	Known motif
E2F-7	E2F7	22	35706	Yes	E2F	Known motif
E2F-8	E2F8	5	8193	Yes	E2F	Known motif
EAR2	NR2F6	15	71779	NA	NA	NA
EBF1	EBF1	27	102858	Yes	EBF1	Known motif
EBF3	EBF3	16	61969	Yes	EBF1	Known motif
EGR1	EGR1	41	44619	Yes	C2H2 ZF	Known motif
EGR2	EGR2	8	92235	Yes	C2H2 ZF	Known motif
EGR3	EGR3	6	137007	Yes	C2H2 ZF	Known motif
EHF	EHF	15	15787	Yes	Ets	Known motif
Elf-1	ELF1	88	171161	Yes	Ets	Known motif
Elf-2	ELF2	4	1131	Yes	Ets	Known motif
Elf-3	ELF3	17	124008	Yes	Ets; AT hook	Known motif
Elk-1	ELK1	16	9014	Yes	Ets	Known motif
Elk-4	ELK4	19	11030	Yes	Ets	Known motif
EPAS-1	EPAS1	36	17431	Yes	bHLH	Known motif
ERG	ERG	114	668519	Yes	Ets	Known motif
ERR1	ESRRA	43	49669	Yes	Nuclear receptor	Known motif
Estrogen	ESR1	15	23863	Yes	Nuclear receptor	Known motif
ETV1	ETV1	12	44589	Yes	Ets	Known motif
ETV4	ETV4	9	18611	Yes	Ets	Known motif
ETV5	ETV5	4	6377	Yes	Ets	Known motif
ETV6	ETV6	22	40729	Yes	Ets	Known motif
ETV7	ETV7	5	9728	Yes	Ets	Known motif
EVI-1	MECOM	16	79616	NA	NA	NA
EVX-2	EVX2	19	57240	Yes	Homeodomain	Known motif
FEV	FEV	3	2764	Yes	Ets	Known motif
FEZF1	FEZF1	5	31486	Yes	C2H2 ZF	Known motif
Fli-1	FLI1	70	458203	Yes	Ets	Known motif
FosB	FOSB	4	28965	Yes	bZIP	Known motif
FOXA1	FOXA1	533	1020298	Yes	Forkhead	Known motif
FOXA2	FOXA2	52	389636	Yes	Forkhead	Known motif
FOXA3	FOXA3	5	50843	Yes	Forkhead	Known motif
FOXC1	FOXC1	3	1051	Yes	Forkhead	Known motif
FOXD2	FOXD2	3	2189	Yes	Forkhead	Known motif
FOXH1	FOXH1	11	53299	Yes	Forkhead	Known motif
FOXJ2	FOXJ2	5	2621	Yes	Forkhead	Known motif
FOXK1	FOXK1	9	16363	Yes	Forkhead	Known motif
FOXM1	FOXM1	94	165489	Yes	Forkhead	Known motif
FOXO1	FOXO1	12	38749	Yes	Forkhead	Known motif
FOXO3	FOXO3	9	24082	Yes	Forkhead	Known motif
FOXP1	FOXP1	29	118123	Yes	Forkhead	Known motif
FOXP2	FOXP2	6	9194	Yes	Forkhead	Known motif
FOXP3	FOXP3	11	18222	Yes	Forkhead	Known motif
Fra-1	FOSL1	27	59353	NA	NA	NA
Fra-2	FOSL2	95	120157	NA	NA	NA
GABPA	GABPA	167	139621	Yes	Ets	Known motif
GATA-1	GATA1	84	296617	Yes	GATA	Known motif
GATA-2	GATA2	107	411932	Yes	GATA	Known motif
GATA-3	GATA3	130	297758	Yes	GATA	Known motif
GATA-4	GATA4	43	112589	Yes	GATA	Known motif
GATA-6	GATA6	42	127181	Yes	GATA	Known motif
GATAD1	GATAD1	10	29845	NA	NA	NA
GFI1B	GFI1B	5	2936	Yes	C2H2 ZF	Known motif
GLI1	GLI1	4	1108	Yes	C2H2 ZF	Known motif
GLI2	GLI2	4	8356	Yes	C2H2 ZF	Known motif
GLI4	GLI4	5	1535	Yes	C2H2 ZF	Known motif
GLIS1	GLIS1	7	96686	Yes	C2H2 ZF	Known motif
Glucocorticoid	NR3C1	201	458931	NA	NA	NA
GMEB-1	GMEB1	4	1943	Yes	SAND	Known motif
GMEB-2	GMEB2	10	10735	Yes	SAND	Known motif
GRH-L1	GRHL1	4	3594	Yes	Grainyhead	Known motif
GRH-L2	GRHL2	40	91070	Yes	Grainyhead	Known motif
GRH-L3	GRHL3	8	47451	Yes	Grainyhead	Likely to be sequence specific TF
HAND-2	HAND2	5	37907	Yes	bHLH	Known motif
HBP-1	HBP1	5	11979	Yes	HMG/Sox	Known motif
HES-1	HES1	9	87348	Yes	bHLH	Known motif
HES-2	HES2	58	15311	Yes	bHLH	Known motif
HEYL	HEYL	4	7921	Yes	bHLH	Inferred motif
HHEX	HHEX	5	6192	Yes	Homeodomain	Inferred motif
HIF-1A	HIF1A	47	129925	Yes	bHLH	Known motif
HIF-3A	HIF3A	4	41973	Yes	bHLH	Inferred motif
HINFP	HINFP	5	8389	Yes	C2H2 ZF	Known motif
HLF	HLF	5	34521	Yes	bZIP	Known motif
HMBOX1	HMBOX1	14	22584	Yes	Homeodomain	Known motif
HMG20A	HMG20A	13	41441	Yes	HMG/Sox	Likely to be sequence specific TF
HMG20B	HMG20B	4	11852	Yes	HMG/Sox	Inferred motif
HNF-1A	HNF1A	6	9250	Yes	Homeodomain	Known motif
HNF-1B	HNF1B	5	19650	Yes	Homeodomain	Known motif
HNF-4A	HNF4A	66	158399	Yes	Nuclear receptor	Known motif
HNF-4G	HNF4G	13	26739	Yes	Nuclear receptor	Known motif
HOMEZ	HOMEZ	5	42509	Yes	Homeodomain	Known motif
Hox-A1	HOXA1	4	1966	Yes	Homeodomain	Known motif
Hox-A2	HOXA2	5	9342	Yes	Homeodomain	Known motif
Hox-A4	HOXA4	5	8162	Yes	Homeodomain	Known motif
Hox-A5	HOXA5	4	8999	Yes	Homeodomain	Known motif
Hox-A6	HOXA6	5	12239	Yes	Homeodomain	Known motif
Hox-A9	HOXA9	10	44502	Yes	Homeodomain	Known motif
Hox-B13	HOXB13	30	142378	Yes	Homeodomain	Known motif
Hox-C8	HOXC8	4	4564	Yes	Homeodomain	Known motif
Hox-C9	HOXC9	5	26742	Yes	Homeodomain	Known motif
Hox-D1	HOXD1	3	1762	Yes	Homeodomain	Known motif
Hox-D12	HOXD12	5	4485	Yes	Homeodomain	Known motif
HSF1	HSF1	164	55217	Yes	HSF	Known motif
HTF-4	TCF12	58	268592	NA	NA	NA
Id1	ID1	3	7103	NA	NA	NA
Id2	ID2	3	3338	NA	NA	NA
Id3	ID3	4	7356	NA	NA	NA
IKZF1	IKZF1	23	25196	Yes	C2H2 ZF	Known motif
IRF-1	IRF1	44	85502	Yes	IRF	Known motif
IRF-2	IRF2	14	9194	Yes	IRF	Known motif
IRF-3	IRF3	18	3163	Yes	IRF	Known motif
IRF-4	IRF4	29	70674	Yes	IRF	Known motif
ISL-1	ISL1	4	5239	Yes	Homeodomain	Known motif
JARID1A	KDM5A	59	11007	NA	NA	NA
JARID1B	KDM5B	34	108026	NA	NA	NA
JARID1C	KDM5C	13	22066	NA	NA	NA
JARID1D	KDM5D	10	7796	NA	NA	NA
JARID2	JARID2	33	19206	NA	NA	NA
JunB	JUNB	69	103416	Yes	bZIP	Known motif
JunD	JUND	83	228922	Yes	bZIP	Known motif
KAT5	KAT5	5	1110	NA	NA	NA
KLF1	KLF1	11	58399	Yes	C2H2 ZF	Known motif
KLF10	KLF10	19	20256	Yes	C2H2 ZF	Known motif
KLF11	KLF11	13	37530	Yes	C2H2 ZF	Known motif
KLF12	KLF12	5	8269	Yes	C2H2 ZF	Known motif
KLF15	KLF15	7	21861	Yes	C2H2 ZF	Known motif
KLF16	KLF16	8	35556	Yes	C2H2 ZF	Known motif
KLF3	KLF3	3	2078	Yes	C2H2 ZF	Known motif
KLF4	KLF4	24	96959	Yes	C2H2 ZF	Known motif
KLF5	KLF5	37	49060	Yes	C2H2 ZF	Known motif
KLF6	KLF6	15	41131	Yes	C2H2 ZF	Known motif
KLF9	KLF9	17	52255	Yes	C2H2 ZF	Known motif
LEF-1	LEF1	21	10058	Yes	HMG/Sox	Known motif
Lhx2	LHX2	4	5299	Yes	Homeodomain	Known motif
LRH-1	NR5A2	7	53120	NA	NA	NA
LXRA	NA	12	46406	NA	NA	NA
LXRB	NA	10	15808	NA	NA	NA
Lyl-1	LYL1	31	82285	Yes	bHLH	Inferred motif
Mad1	MXD1	3	1080	NA	NA	NA
Mad3	MXD3	8	17885	NA	NA	NA
Mad4	MXD4	5	14880	NA	NA	NA
MafB	MAFB	5	5693	Yes	bZIP	Known motif
MafF	MAFF	10	75833	Yes	bZIP	Known motif
MafK	MAFK	21	115168	Yes	bZIP	Known motif
Max	MAX	154	381845	Yes	bHLH	Known motif
MAZ	MAZ	13	84642	Yes	C2H2 ZF	Known motif
MBD1	MBD1	8	13300	Yes	MBD; CxxC ZF	Likely to be sequence specific TF
MEF-2A	MEF2A	18	34942	Yes	MADS box	Known motif
MEF-2B	MEF2B	29	15339	Yes	MADS box	Known motif
MEF-2C	MEF2C	5	8588	Yes	MADS box	Known motif
Meis1	MEIS1	9	17425	Yes	Homeodomain	Known motif
MIER2	MIER2	5	17098	NA	NA	NA
MIER3	MIER3	5	34425	NA	NA	NA
MiTF	MITF	39	219024	Yes	bHLH	Known motif
MIXL1	MIXL1	10	38480	Yes	Homeodomain	Known motif
MLL	KMT2A	26	116099	Yes	CxxC; AT hook	Known motif
MLL2	KMT2B	43	100421	Yes	CxxC; AT hook	Likely to be sequence specific TF
Mlx	MLX	5	16074	Yes	bHLH	Known motif
Mnt	MNT	5	9071	Yes	bHLH	Known motif
MTA3	MTA3	5	9738	NA	NA	NA
Mxi-1	MXI1	9	15821	Yes	bHLH	Known motif
Myf-5	MYF5	5	19880	NA	NA	NA
MYNN	MYNN	10	18866	Yes	C2H2 ZF	Known motif
MyoD	MYOD1	29	74479	Yes	bHLH	Known motif
Myogenin	MYOG	5	16838	Yes	bHLH	Known motif
MYST1	KAT8	5	33093	NA	NA	NA
MYST2	KAT7	5	6781	NA	NA	NA
MZF1	MZF1	6	2756	Yes	C2H2 ZF	Known motif
N-Myc	MYCN	48	218656	Yes	bHLH	Known motif
NANOG	NANOG	22	74760	Yes	Homeodomain	Known motif
NCoA-1	NCOA1	17	184459	Yes	bHLH	Likely to be sequence specific TF
NCoR1	NCOR1	32	125970	NA	NA	NA
NCoR2	NCOR2	13	63590	NA	NA	NA
NeuroD1	NEUROD1	47	196732	Yes	bHLH	Known motif
NF-1A	NFIX	14	44688	NA	NA	NA
NF-1C	NFIC	27	101975	NA	NA	NA
NF-E2	NFE2	30	307134	Yes	bZIP	Known motif
NF-E2L2	NFE2L2	28	34896	Yes	bZIP	Known motif
NF-IL3	NFIL3	10	58273	Yes	bZIP	Known motif
NF-KB	NA	244	978011	NA	NA	NA
NF-YA	NFYA	33	180556	Yes	CBF/NF-Y	Known motif
NF-YB	NFYB	8	8502	Yes	Unknown	Known motif
NF-YC	NFYC	11	18510	Yes	Unknown	Known motif
NFAT5	NFAT5	4	3826	Yes	Rel	Known motif
NFATc1	NFATC1	13	60375	Yes	Rel	Known motif
NFATc3	NFATC3	5	6561	Yes	Rel	Known motif
NGFI-B	NR4A1	12	43968	Yes	Nuclear receptor	Known motif
NGN-2	NEUROG2	56	71214	Yes	bHLH	Known motif
NKX-2.1	NKX2-1	21	92383	Yes	Homeodomain	Known motif
NKX-2.2	NKX2-2	3	3416	Yes	Homeodomain	Known motif
NKX-2.3	NKX2-3	3	2349	Yes	Homeodomain	Known motif
NKX-3.1	NKX3-1	15	43370	Yes	Homeodomain	Known motif
NONO	NONO	10	23679	NA	NA	NA
NRF-1	NRF1	89	50025	Yes	Unknown	Known motif
OSR2	OSR2	5	29264	Yes	C2H2 ZF	Known motif
OTX-2	OTX2	67	279400	Yes	Homeodomain	Known motif
OVOL2	OVOL2	7	16247	Yes	C2H2 ZF	Known motif
p53	TP53	237	355841	Yes	p53	Known motif
p63	TP63	117	177840	Yes	p53	Known motif
p66-A	NA	8	65614	NA	NA	NA
p66-B	NA	4	7501	NA	NA	NA
p73	TP73	15	33498	Yes	p53	Known motif
PATZ1	PATZ1	5	4757	Yes	C2H2 ZF; AT hook	Known motif
Pax-2	PAX2	3	1313	Yes	Homeodomain; Paired box	Known motif
Pax-5	PAX5	52	96828	Yes	Paired box	Known motif
Pax-6	PAX6	13	9310	Yes	Homeodomain; Paired box	Known motif
Pax-7	PAX7	5	11741	Yes	Homeodomain; Paired box	Known motif
PBX-1	PBX1	5	1416	Yes	Homeodomain	Known motif
PBX-2	PBX2	14	6469	Yes	Homeodomain	Known motif
PBX-3	PBX3	33	95379	Yes	Homeodomain	Known motif
PDX-1	PDX1	10	17785	Yes	Homeodomain	Known motif
PHOX-2B	PHOX2B	6	45116	Yes	Homeodomain	Known motif
PITX-3	PITX3	5	18152	Yes	Homeodomain	Known motif
POU2F1	POU2F1	33	2773	Yes	Homeodomain; POU	Known motif
POU2F2	POU2F2	23	47074	Yes	Homeodomain; POU	Known motif
POU3F2	POU3F2	19	17347	Yes	Homeodomain; POU	Known motif
POU5F1	POU5F1	58	166787	Yes	Homeodomain; POU	Known motif
PPARB	NA	13	14538	NA	NA	NA
PPARG	PPARG	95	730829	Yes	Nuclear receptor	Known motif
PRDM1	PRDM1	12	21410	Yes	C2H2 ZF	Known motif
PRDM14	PRDM14	9	13512	Yes	C2H2 ZF	Known motif
PRDM6	PRDM6	5	27257	Yes	C2H2 ZF	Known motif
Progesterone	PGR	84	473932	Yes	Nuclear receptor	Known motif
PROX-1	PROX1	15	41080	Yes	Prospero	Known motif
PU.1	SPI1	176	440189	Yes	Ets	Known motif
RAR-A	RARA	30	145911	Yes	Nuclear receptor	Known motif
RAR-G	RARG	15	28472	Yes	Nuclear receptor	Known motif
RBAK	RBAK	5	45249	Yes	C2H2 ZF	Known motif
RBP-JK	NA	27	48986	NA	NA	NA
RCoR1	RCOR1	11	90804	NA	NA	NA
RCoR2	RCOR2	5	28643	NA	NA	NA
RelB	RELB	4	15278	Yes	Rel	Known motif
RERE	RERE	5	15992	NA	NA	NA
REST	REST	254	162332	Yes	C2H2 ZF	Known motif
RFX1	RFX1	5	6833	Yes	RFX	Known motif
RFX2	RFX2	10	4895	Yes	RFX	Known motif
RFX3	RFX3	5	4792	Yes	RFX	Known motif
RFX5	RFX5	22	29662	Yes	RFX	Known motif
RFXANK	RFXANK	5	12378	NA	NA	NA
Runx1	RUNX1	175	832025	Yes	Runt	Known motif
Runx2	RUNX2	14	75246	Yes	Runt	Known motif
Runx3	RUNX3	6	65188	Yes	Runt	Known motif
RXRA	RXRA	38	126808	Yes	Nuclear receptor	Known motif
RXRB	RXRB	6	43396	Yes	Nuclear receptor	Known motif
SALL4	SALL4	7	2395	Yes	C2H2 ZF	Inferred motif
SATB-1	SATB1	4	1017	Yes	CUT; Homeodomain	Known motif
SCRT1	SCRT1	5	85153	Yes	C2H2 ZF	Known motif
SEF2	TCF4	18	65523	NA	NA	NA
SFPQ	SFPQ	5	2554	NA	NA	NA
SIX1	SIX1	11	7057	Yes	Homeodomain	Known motif
SIX2	SIX2	18	53581	Yes	Homeodomain	Known motif
SIX5	SIX5	41	27336	Yes	Homeodomain	Known motif
SMAD1	SMAD1	26	102423	Yes	SMAD	Known motif
SMAD2	SMAD3	24	44957	Yes	SMAD	Known motif
SMAD3	SMAD4	46	99189	Yes	SMAD	Known motif
SMAD4	SMAD5	32	98754	Yes	SMAD	Known motif
SMAD5	SMAD9	12	21745	Yes	SMAD	Known motif
SMARCA5	SMARCA5	5	6110	NA	NA	NA
SMARCC1	SMARCC1	10	42853	NA	NA	NA
SMARCC2	SMARCC2	8	14040	NA	NA	NA
SNAI2	SNAI2	22	75334	Yes	C2H2 ZF	Known motif
SNAPc4	SNAPC4	13	2023	Yes	Myb/SANT	Likely to be sequence specific TF
SOX-10	SOX10	4	4770	Yes	HMG/Sox	Known motif
SOX-13	SOX13	10	57364	Yes	HMG/Sox	Known motif
SOX-17	SOX17	5	10832	Yes	HMG/Sox	Known motif
SOX-2	SOX2	69	153561	Yes	HMG/Sox	Known motif
SOX-4	SOX4	12	12440	Yes	HMG/Sox	Known motif
SOX-5	SOX5	6	43757	Yes	HMG/Sox	Known motif
SOX-9	SOX9	9	16862	Yes	HMG/Sox	Known motif
Sp1	SP1	82	273819	Yes	C2H2 ZF	Known motif
Sp140	SP140	9	106475	Yes	SAND	Likely to be sequence specific TF
Sp2	SP2	27	44383	Yes	C2H2 ZF	Known motif
Sp4	SP4	9	32871	Yes	C2H2 ZF	Known motif
Sp5	SP5	5	28219	Yes	C2H2 ZF	Known motif
SPDEF	SPDEF	8	37398	Yes	Ets	Known motif
Spi-B	SPIB	18	44273	Yes	Ets	Known motif
SREBP-1	SREBF1	14	8300	Yes	bHLH	Known motif
SRF	SRF	54	77417	Yes	MADS box	Known motif
SSRP1	SSRP1	4	4951	NA	NA	NA
STAT1	STAT1	55	93853	Yes	STAT	Known motif
STAT2	STAT2	14	15839	Yes	STAT	Known motif
STAT3	STAT3	61	157788	Yes	STAT	Known motif
STAT4	STAT4	11	25163	Yes	STAT	Known motif
STAT5A	STAT5A	32	286369	Yes	STAT	Known motif
STAT5B	STAT5B	34	309955	Yes	STAT	Known motif
STAT6	STAT6	25	17460	Yes	STAT	Known motif
T	T	18	48891	Yes	T-box	Known motif
T3R-B	NA	5	14517	NA	NA	NA
TAF-1	TAF1	73	77656	NA	NA	NA
Tal-1	TAL1	121	436052	Yes	bHLH	Known motif
TBP	TBP	36	200315	Yes	TBP	Known motif
TBP-L1	TBPL1	8	1003	Yes	TBP	Likely to be sequence specific TF
TBR-2	EOMES	5	46985	NA	NA	NA
TBX21	TBX21	19	66188	Yes	T-box	Known motif
TBX5	TBX5	29	27591	Yes	T-box	Known motif
TCF-7	TCF7	11	19663	Yes	HMG/Sox	Known motif
TCF-7L1	TCF7L1	16	55700	Yes	HMG/Sox	Known motif
TCF-7L2	TCF7L2	60	170094	Yes	HMG/Sox	Known motif
TEF-1	TEAD1	24	115514	Yes	TEA	Known motif
TEF-3	TEAD4	73	201380	Yes	TEA	Known motif
TEF-4	TEAD2	4	2302	Yes	TEA	Known motif
TEF-5	TEAD3	6	38294	Yes	TEA	Known motif
TFE3	TFE3	6	23695	Yes	bHLH	Known motif
TGIF-2	TGIF2	5	9153	Yes	Homeodomain	Known motif
THAP1	THAP1	6	2772	Yes	THAP finger	Known motif
THAP11	THAP11	10	35662	Yes	THAP finger	Likely to be sequence specific TF
TR4	NR2C2	57	34289	Yes	Nuclear receptor	Known motif
TSC22D4	TSC22D4	11	15901	NA	NA	NA
Twist-1	TWIST1	15	47315	Yes	bHLH	Known motif
UBF	UBTF	19	14425	NA	NA	NA
UBP-1	UBP1	4	4623	Yes	Grainyhead	Known motif
USF-1	USF1	83	142860	Yes	bHLH	Known motif
USF-2	USF2	60	108004	Yes	bHLH	Known motif
VDR	VDR	81	141267	Yes	Nuclear receptor	Known motif
VEZF1	VEZF1	5	7280	Yes	C2H2 ZF	Known motif
WHSC1	NSD2	9	3438	NA	NA	NA
WT1	WT1	7	166482	Yes	C2H2 ZF	Known motif
XBP-1	XBP1	14	17664	Yes	bZIP	Known motif
YY1	YY1	233	301299	Yes	C2H2 ZF	Known motif
ZBED1	ZBED1	10	7889	Yes	BED ZF	Known motif
ZBTB11	ZBTB11	34	9563	Yes	C2H2 ZF	Known motif
ZBTB16	ZBTB16	9	2924	Yes	C2H2 ZF	Known motif
ZBTB17	ZBTB17	59	58431	Yes	C2H2 ZF	Likely to be sequence specific TF
ZBTB2	ZBTB2	12	59741	Yes	C2H2 ZF	Known motif
ZBTB26	ZBTB26	9	33880	Yes	C2H2 ZF	Known motif
ZBTB33	ZBTB33	58	36286	Yes	C2H2 ZF	Known motif
ZBTB42	ZBTB42	5	27984	Yes	C2H2 ZF	Known motif
ZBTB48	ZBTB48	31	276161	Yes	C2H2 ZF	Known motif
ZBTB6	ZBTB6	5	18919	Yes	C2H2 ZF	Known motif
ZBTB7A	ZBTB7A	16	36296	Yes	C2H2 ZF	Known motif
ZBTB7B	ZBTB7B	5	4941	Yes	C2H2 ZF	Known motif
ZC3H8	ZC3H8	4	26751	Yes	CCCH ZF	Likely to be sequence specific TF
ZEB1	ZEB1	27	140066	Yes	C2H2 ZF; Homeodomain	Known motif
ZFAT	ZFAT	4	12043	Yes	C2H2 ZF	Likely to be sequence specific TF
ZFHX3	ZFHX3	19	14177	Yes	C2H2 ZF; Homeodomain	Known motif
ZFP1	ZFP1	5	20078	Yes	C2H2 ZF	Known motif
ZFP161	ZBTB14	5	14805	NA	NA	NA
ZFP28	ZFP28	5	3770	Yes	C2H2 ZF	Known motif
ZFP42	ZFP42	4	2025	Yes	C2H2 ZF	Known motif
ZFP64	ZFP64	9	38025	Yes	C2H2 ZF	Known motif
ZFX	ZFX	19	20341	Yes	C2H2 ZF	Known motif
ZGPAT	ZGPAT	5	21903	Yes	CCCH ZF	Likely to be sequence specific TF
ZHX1	ZHX1	8	5734	Yes	Homeodomain	Known motif
ZHX2	ZHX2	9	10285	Yes	Homeodomain	Likely to be sequence specific TF
ZIC2	ZIC2	4	6156	Yes	C2H2 ZF	Known motif
ZIM3	ZIM3	5	21058	Yes	C2H2 ZF	Known motif
ZKSCAN1	ZKSCAN1	10	25034	Yes	C2H2 ZF	Known motif
ZNF121	ZNF121	5	36291	Yes	C2H2 ZF	Known motif
ZNF134	ZNF134	5	6128	Yes	C2H2 ZF	Known motif
ZNF136	ZNF136	5	1096	Yes	C2H2 ZF	Known motif
ZNF140	ZNF140	5	5185	Yes	C2H2 ZF	Known motif
ZNF143	ZNF143	81	316792	Yes	C2H2 ZF	Known motif
ZNF146	ZNF146	5	18622	Yes	C2H2 ZF	Known motif
ZNF175	ZNF175	8	4826	Yes	C2H2 ZF	Known motif
ZNF18	ZNF18	13	19582	Yes	C2H2 ZF	Known motif
ZNF192	ZKSCAN8	8	25470	NA	NA	NA
ZNF193	ZSCAN9	5	20384	NA	NA	NA
ZNF197	ZNF197	5	2475	Yes	C2H2 ZF	Known motif
ZNF217	ZNF217	4	6230	Yes	C2H2 ZF	Known motif
ZNF22	ZNF22	5	20099	Yes	C2H2 ZF	Known motif
ZNF224	ZNF224	8	3575	Yes	C2H2 ZF	Known motif
ZNF238	ZBTB18	5	2305	NA	NA	NA
ZNF250	ZNF250	6	1923	Yes	C2H2 ZF	Known motif
ZNF257	ZNF257	5	2137	Yes	C2H2 ZF	Known motif
ZNF260	ZNF260	5	6236	Yes	C2H2 ZF	Known motif
ZNF263	ZNF263	20	153408	Yes	C2H2 ZF	Known motif
ZNF264	ZNF264	5	94275	Yes	C2H2 ZF	Known motif
ZNF266	ZNF266	4	7003	Yes	C2H2 ZF	Known motif
ZNF274	ZNF274	47	9050	Yes	C2H2 ZF	Known motif
ZNF280A	ZNF280A	5	14402	Yes	C2H2 ZF	Known motif
ZNF280D	ZNF280D	5	7969	Yes	C2H2 ZF	Likely to be sequence specific TF
ZNF281	ZNF281	8	9104	Yes	C2H2 ZF	Known motif
ZNF3	ZNF3	5	10889	Yes	C2H2 ZF	Known motif
ZNF30	ZNF30	5	4957	Yes	C2H2 ZF	Known motif
ZNF317	ZNF317	5	37863	Yes	C2H2 ZF	Known motif
ZNF320	ZNF320	5	9002	Yes	C2H2 ZF	Known motif
ZNF322A	ZNF322	5	4210	NA	NA	NA
ZNF323	ZSCAN31	5	2036	NA	NA	NA
ZNF324A	ZNF324	6	10302	NA	NA	NA
ZNF329	ZNF329	5	2513	Yes	C2H2 ZF	Known motif
ZNF331	ZNF331	5	3646	Yes	C2H2 ZF	Known motif
ZNF33A	ZNF33A	5	4325	Yes	C2H2 ZF	Known motif
ZNF341	ZNF341	6	27935	Yes	C2H2 ZF	Known motif
ZNF35	ZNF35	5	42409	Yes	C2H2 ZF	Known motif
ZNF350	ZNF350	5	4106	Yes	C2H2 ZF	Known motif
ZNF382	ZNF382	4	24946	Yes	C2H2 ZF	Known motif
ZNF384	ZNF384	10	182005	Yes	C2H2 ZF	Known motif
ZNF407	ZNF407	4	1009	Yes	C2H2 ZF	Likely to be sequence specific TF
ZNF41	ZNF41	5	2718	Yes	C2H2 ZF	Known motif
ZNF410	ZNF410	9	6323	Yes	C2H2 ZF	Known motif
ZNF418	ZNF418	5	1222	Yes	C2H2 ZF	Known motif
ZNF436	ZNF436	5	5028	Yes	C2H2 ZF	Known motif
ZNF449	ZNF449	5	99603	Yes	C2H2 ZF	Known motif
ZNF467	ZNF467	5	31889	Yes	C2H2 ZF	Known motif
ZNF48	ZNF48	5	27185	Yes	C2H2 ZF	Likely to be sequence specific TF
ZNF490	ZNF490	5	14353	Yes	C2H2 ZF	Known motif
ZNF511	ZNF511	5	16841	Yes	C2H2 ZF	Likely to be sequence specific TF
ZNF528	ZNF528	3	3270	Yes	C2H2 ZF	Known motif
ZNF547	ZNF547	5	3002	Yes	C2H2 ZF	Known motif
ZNF549	ZNF549	5	8550	Yes	C2H2 ZF	Known motif
ZNF554	ZNF554	5	32913	Yes	C2H2 ZF	Known motif
ZNF563	ZNF563	5	4344	Yes	C2H2 ZF	Known motif
ZNF574	ZNF574	6	22180	Yes	C2H2 ZF	Known motif
ZNF580	ZNF580	5	31827	Yes	C2H2 ZF	Known motif
ZNF584	ZNF584	5	2301	Yes	C2H2 ZF	Known motif
ZNF586	ZNF586	5	3873	Yes	C2H2 ZF	Known motif
ZNF589	ZNF589	5	2457	Yes	C2H2 ZF	Known motif
ZNF596	ZNF596	5	1556	Yes	C2H2 ZF	Known motif
ZNF597	ZNF597	5	6980	Yes	C2H2 ZF	Known motif
ZNF618	ZNF618	5	6546	Yes	C2H2 ZF	Likely to be sequence specific TF
ZNF639	ZNF639	13	18694	Yes	C2H2 ZF	Likely to be sequence specific TF
ZNF644	ZNF644	9	42981	Yes	C2H2 ZF	Likely to be sequence specific TF
ZNF652	ZNF652	5	25962	Yes	C2H2 ZF	Inferred motif
ZNF669	ZNF669	4	1037	Yes	C2H2 ZF	Known motif
ZNF680	ZNF680	5	8816	Yes	C2H2 ZF	Known motif
ZNF7	ZNF7	5	7245	Yes	C2H2 ZF	Known motif
ZNF701	ZNF701	5	13358	Yes	C2H2 ZF	Known motif
ZNF708	ZNF708	6	1099	Yes	C2H2 ZF	Known motif
ZNF711	ZNF711	5	2493	Yes	C2H2 ZF	Known motif
ZNF740	ZNF740	5	2637	Yes	C2H2 ZF	Known motif
ZNF75A	ZNF75A	11	3887	Yes	C2H2 ZF	Known motif
ZNF76	ZNF76	5	5913	Yes	C2H2 ZF	Known motif
ZNF766	ZNF766	5	6657	Yes	C2H2 ZF	Known motif
ZNF768	ZNF768	5	4203	Yes	C2H2 ZF	Known motif
ZNF770	ZNF770	5	67899	Yes	C2H2 ZF	Known motif
ZNF778	ZNF778	5	7873	Yes	C2H2 ZF	Known motif
ZNF784	ZNF784	5	1351	Yes	C2H2 ZF	Known motif
ZNF792	ZNF792	5	20995	Yes	C2H2 ZF	Known motif
ZNF8	ZNF8	5	7992	Yes	C2H2 ZF	Known motif
ZNF816A	ZNF816	5	3403	NA	NA	NA
ZNF83	ZNF83	8	24262	Yes	C2H2 ZF	Likely to be sequence specific TF
ZNF84	ZNF84	4	2462	Yes	C2H2 ZF	Known motif
ZNF85	ZNF85	5	2245	Yes	C2H2 ZF	Known motif
ZNF92	ZNF92	5	21032	Yes	C2H2 ZF	Likely to be sequence specific TF
ZSCAN16	ZSCAN16	5	28755	Yes	C2H2 ZF	Known motif
ZSCAN2	ZSCAN2	10	5910	Yes	C2H2 ZF	Likely to be sequence specific TF
ZSCAN22	ZSCAN22	5	24963	Yes	C2H2 ZF	Known motif
ZSCAN5A	ZSCAN5A	5	27796	Yes	C2H2 ZF	Known motif
ZSCAN5D	ZSCAN5DP	4	4351	NA	NA	NA
ZXDC	ZXDC	5	23161	Yes	C2H2 ZF	Likely to be sequence specific TF
