## Supplemental Table 4 for "Inference of tumor cell-specific transcription factor binding from cell-free DNA enables tumor subtype prediction and early detection of cancer"

### Sheet: Sheet1
	Raw reads	Genome cov after trimming	ichorCNA_tf
NPH001	475162476	6.64442247294	n/a
NPH002	447298996	6.39673284011	n/a
NPH003	374306943	5.52793631476	n/a
NPH004	521480930	7.47128282253	n/a
NPH005	446882013	6.13352266673	n/a
NPH006	394350936	5.69216007905	n/a
NPH007	387182037	5.94684294252	n/a
NPH008	465149147	6.35523929272	n/a
NPH009	392802637	5.7100906637	n/a
NPH010	353631757	5.27985493584	n/a
NPH011	390217607	5.66850953821	n/a
NPH012	407763879	5.63938338281	n/a
NPH013	405809360	5.4096002305	n/a
NPH014	556303420	7.68796305697	n/a
NPH015	408206282	6.12013068896	n/a
NPH016	505017486	6.97251532081	n/a
NPH017	352904231	5.16107113292	n/a
NPH018	466312424	6.60850688096	n/a
NPH023	433553567	6.34369711665	n/a
NPH026	388549512	5.58693819479	n/a
NPH033	487582995	7.03360682082	n/a
NPH034	436927571	6.25683949394	n/a
NPH035	529921851	7.0542072808	n/a
NPH036	415932746	5.69108469014	n/a
C2_6	619200579	9.57509762909	0.18
C2_7	870285698	12.8015765449	0.28
P40_1	655536351	10.2518977106	0.3
P40_2	639662786	9.92121534223	0.24
P147_1	593585449	9.35724953373	0.52
P147_3	541216395	8.5957573194	0.73
P148_1	819607690	12.174446234	0.38
P148_3	768763081	11.5475385433	0.49
B7_1	328515075	6.13767654275	0.38
B13_1	379733061	7.08831947747	0.78
P190_3	181953656	3.43016906203	0.22
P170_2	119501161	2.01302633418	0.49
P179_4	122970862	2.35404618492	0.2
P198_5	119501161	2.28707667162	0.61
P240_1	115802787	2.21634913856	0.71
ProstateMerged	382306130	7.14305261707	0.436666666666667
BreastMerged	254490128	4.72277490355	0.351833333333333
ColonMerged	604080473	10.2152982978	0.37981
Sum	18559963326

### Sheet: ColonMerged
Sample	ichorCNA_tf
C10_1	0.17
C118_1	0.18
C118_2	0.35
C120_1	0.22
C120_2	0.25
C121_1	0.81
C122_1	0.45
C123_1	0.52
C123_2	0.31
C123_3	0.22
C123_4	0.41
C128_8	0.23
C129_1	0.24
C129_3	0.16
C129_4	0.23
C129_6	0.21
C131_1	0.19
C133_1	0.078	high subclonal fraction and clear SCNAs
C135_1	0.39
C135_2	0.23
C135_3	0.41
C135_4	0.28
C135_5	0.4
C138_6	0.19
C145_1	0.54
C148_1	0.37
C155_1	0.26
C155_6	0.33
C159_1	0.25
C159_2	0.41
C159_3	0.53
C159_4	0.37
C159_5	0.25
C162_1	0.21
C166_5	0.56
C166_7	0.62
C166_8	0.49
C166_9	0.59
C168_1	0.38
C17_1	0.64
C174_1	0.4
C175_1	0.79
C177_3	0.47
C178_2	0.3
C178_3	0.39
C178_4	0.42
C179_2	0.56
C179_3	0.56
C179_4	0.55
C179_5	0.54
C179_6	0.53
C179_7	0.49
C179_8	0.46
C179_9	0.44
C182_1	0.36
C182_4	0.44
C182_6	0.35
C186_1	0.23
C187_3	0.26
C188_1	0.64
C19_1	0.27
C194_2	0.25
C201_1	0.41
C201_4	0.67
C206_2	0.62
C209_1	0.26
C21_1	0.31
C211_1	0.2
C218_5	0.48
C218_6	0.26
C224_1	0.1
C25_1	0.49
C258_1	0.23
C31_1	0.13
C37_1	0.22
C38_1	0.44
C40_1	0.26
C51_1	0.073
C51_3	0.48
C55_1	0.82
C55_2	0.63
C57_10	0.42
C74_1	0.57
C74_2	0.38
C76_4	0.37
C79_1	0.23
C79_2	0.25
C79_3	0.42
C79_4	0.32
C79_5	0.46
C80_5	0.41
C80_6	0.51
C9_1	0.54
C90_1	0.26
C95_1	0.43
C95_2	0.28
C95_4	0.43
C95_5	0.39
C98_5	0.29
C98_6	0.31
Mean TF	0.37981

### Sheet: ProstateMerged
Sample	ichorCNA_tf
P106_1	0.21
P106_2	0.17
P112_1	0.78
P116_1	0.26
P116_2	0.58
P118_1	0.25
P118_2	0.29
P119_1	0.62
P125_1	0.22
P127_1	0.36
P136_1	0.46
P136_2	0.33
P140_1	0.56
P149_5	0.31
P149_6	0.25
P151_1	0.6
P155_3	0.65
P159_2	0.62
P162_1	0.66
P162_2	0.79
P165_3	0.19
P165_4	0.28
P167_4	0.36
P167_5	0.57
P169_1	0.38
P169_2	0.35
P169_3	0.27
P169_4	0.27
P170_2	0.49
P171_1	0.29
P172_1	0.25
P174_1	0.38
P178_1	0.62
P179_1	0.18
P179_2	0.17
P179_4	0.2
P181_1	0.35
P182_1	0.42
P182_2	0.42
P182_3	0.39
P185_1	0.31
P185_2	0.28
P19_1	0.59
P19_2	0.47
P19_3	0.42
P191_3	0.84
P194_1	0.16
P197_1	0.64
P197_2	0.67
P198_1	0.62
P198_5	0.61
P2_1	0.59
P201_1	0.29
P204_1	0.59
P204_2	0.63
P207_1	0.36
P216_1	0.64
P217_1	0.45
P217_2	0.31
P217_3	0.52
P217_4	0.27
P218_1	0.34
P221_1	0.53
P232_2	0.5
P232_5	0.47
P235_1	0.5
P238_2	0.45
P240_1	0.71
P29_1	0.57
Mean TF	0.436667

### Sheet: BreastMerged
Sample	ichorCNA_tf
B1_2	0.18
B104_1	0.32
B109_1	0.41
B120_4	0.16
B121_2	0.48
B128_1	0.51
B137_1	0.34
B162_1	0.22
B163_17	0.18
B163_9	0.28
B165_5	0.31
B166_1	0.48
B166_8	0.57
B171_1	0.5
B171_5	0.37
B171_6	0.15
B176_8	0.48
B178_1	0.26
B178_2	0.33
B185_2	0.43
B19_1	0.36
B194_1	0.29
B196_1	0.49
B21_3	0.31
B26_4	0.36
B33_1	0.74
B35_1	0.21
B39_1	0.7
B4_1	0.35
B4_2	0.34
B40_1	0.63
B41_1	0.46
B41_4	0.23
B41_5	0.19
B5_5	0.48
B50_1	0.38
B55_1	0
B58_2	0.17
B58_3	0.28
B58_4	0.4
B61_3	0.18
B61_4	0.25
B61_5	0.24
B61_6	0.36
B65_1	0.37
B66_2	0.4
B68_1	0.54
B70_3	0.52
B72_2	0.51
B79_1	0.22
B79_2	0.2
B80_1	0.53
B84_1	0.59
B85_2	0.14
B85_3	0.3
B85_6	0.2
B85_7	0.32
B9_1	0.41
B92_1	0.24
B92_2	0.26
Mean TF	0.351833
